# Identification of novel mutational signatures in Asian oral squamous cell carcinomas associated with bacterial infections

**DOI:** 10.1101/368753

**Authors:** Arnoud Boot, Alvin W.T. Ng, Fui Teen Chong, Szu-Chi Ho, Willie Yu, Daniel S.W. Tan, N. Gopalakrishna Iyer, Steven G. Rozen

**Author notes:** Corresponding author: SGR.

## Abstract

Mutational signatures can reveal the history of mutagenic processes that cells were exposed to prior to and during tumourigenesis. We expect that as-yet-undiscovered mutational processes will shed further light on mutagenesis leading to carcinogenesis. With this in mind, we analyzed the mutational spectra of 36 Asian oral squamous cell carcinomas. The mutational spectra of two samples from patients who presented with oral bacterial infections, showed novel mutational signatures. One of these novel signatures, SBS_A^n^T, is characterized by a preponderance of thymine mutations, strong transcriptional strand bias, and striking enrichment for adenines in the 4 base pairs 5’ of mutation sites. Examination of publicly available sequencing data revealed SBS_A^n^T in 25 tumours from several mucosal tissue types, all of which harbour human symbionts or are adjacent to tissues that harbour symbionts. Data in a preprint released while this manuscript was in revision strongly suggest that the bacterial compound colibactin causes SBS_A^n^T.
