## Supplemental Table S1 for "Identification of novel mutational signatures in Asian oral squamous cell carcinomas associated with bacterial infections"

ID	Sex	Age	Subsite	T-stage	N stage	Overall stage	smoking status	Presented with oral infection	Reference
980003	M	39	Tongue	2	0	Stage II	No	No	Vettore et al. genome med. 2015
980266	M	37	Tongue	4a	2b	Stage IVA	Yes	No	Vettore et al. genome med. 2015
980286	F	73	Floor of Mouth	2	2c	Stage IVA	Yes	No	Vettore et al. genome med. 2015
980291								No	Vettore et al. genome med. 2015
990386	M	66	Mandible	4a	0	Stage IVA	Unknown	No	Vettore et al. genome med. 2015
2000294	M	53	Tongue	2	2b	Stage IVC	Yes	No	Vettore et al. genome med. 2015
2000808	M	75	Tongue	4a	2b	Stage IVA	Yes	No	Vettore et al. genome med. 2015
20020420	F	63	Tongue	4a	0	Stage IVA	Yes	No	Vettore et al. genome med. 2015
62074759	M	63	Tongue	4	0	Stage IVa	No	Yes	Vettore et al. genome med. 2015
78911092	M	86	Tongue	2	2b	Stage IVa	Yes	No	Vettore et al. genome med. 2015
NCC_HN110	F	66	Alveolus	4	0	Stage IVA	No	No
NCC_HN111	F	26	Tongue	4a	2	Stage IVA	No	No
NCC_HN112	F	27	Tongue	4	1	Stage IVA	No	No
NCC_HN113	M	51	Tongue	1	0	Stage I	No	No
NCC_HN123	F	62	Tongue	2	0	Stage II	No	No
NCC_HN151	M	28	Tongue	1	2b	Stage IVA	Yes	No
NCC_HN156	F	29	Tongue	2	2c	Stage IVA	No	No
NCC_HN165	F	66	Tongue & Floor of the Mouth	4b	2c	Stage IVB	Ex	No
NCC_HN170	F	60	Mandibular alveolus	1	1	Stage III	No	No
NCC_HN171	F	45	Buccal Mucosa	1	0	Stage I	No	No
NCC_HN173	F	55	Alveolar ridge	2	2	Stage IVA	No	No
NCC_HN178	M	52	Tongue	2	2b	Stage IVA	Ex	No
NCC_HN61	M	67	Tongue	4a	2b	Stage IVA	Ex	No
NCC_HN67	M	49	Tongue	3	0	StageIII	Ex	No
NCC_HN84	F	80	Tongue	1	2b	Stage IVA	No	No
NCC_HN87	F	58	Tongue	4	1	Stage IVA	No	No
NCC_HN96	F	68	Buccal Mucosa				No	No
NCC_HN99	F	25	Tongue and pharynx	4	2	Stage IVA	No	No
NPC007	F	29	Tongue	2	0	Stage II	Ex	No	Vettore et al. genome med. 2015
TC1	F	51	Tongue	2	0	Stage II	No	Yes	Vettore et al. genome med. 2015
TC2	F	54	Tongue	4A	0	Stage IVA	No	No	Vettore et al. genome med. 2015
TM35	F	22	Tongue	2	0	Stage II	No	No	Vettore et al. genome med. 2015
YT1	M	39	Tongue	2	0	Stage II	Yes	No	Vettore et al. genome med. 2015
YT2	M	39	Retromolar Trigone	4a	2b	Stage IVA	Ex	No	Vettore et al. genome med. 2015
YT3	F	49	Tongue	2	0	Stage II	No	No	Vettore et al. genome med. 2015
YT6	M	39	Tongue	1	0	Stage I	No	No	Vettore et al. genome med. 2015
