## Supplemental Data S1 for "Identification of novel mutational signatures in Asian oral squamous cell carcinomas associated with bacterial infections": triplet_counts-CCDS_exons-mm10.tsv

triplet	occurrences
AAA	501231
AAC	450552
AAG	772690
AAT	362990
ACA	631409
ACC	566200
ACG	233019
ACT	473228
AGA	828689
AGC	723100
AGG	680263
AGT	458083
ATA	240436
ATC	455588
ATG	624024
ATT	351868
CAA	622246
CAC	568107
CAG	987134
CAT	533085
CCA	808717
CCC	548845
CCG	313880
CCT	734350
CGA	250294
CGC	262720
CGG	312410
CGT	186807
CTA	328334
CTC	627750
CTG	979700
CTT	531886
GAA	743439
GAC	543053
GAG	801482
GAT	475431
GCA	649070
GCC	678087
GCG	262091
GCT	679132
GGA	785830
GGC	619440
GGG	456802
GGT	380217
GTA	228132
GTC	399956
GTG	627478
GTT	327040
TAA	221888
TAC	340696
TAG	187926
TAT	285814
TCA	614973
TCC	609043
TCG	208979
TCT	576787
TGA	670302
TGC	644108
TGG	822313
TGT	534318
TTA	237293
TTC	524378
TTG	452480
TTT	374177
