## Supplemental Data S1 for "Identification of novel mutational signatures in Asian oral squamous cell carcinomas associated with bacterial infections": triplet_counts-genome-hg19.tsv

triplet	occurrences
AAA	30264459
AAC	15924667
AAG	23233982
AAT	27507966
ACA	22128185
ACC	12225083
ACG	2878772
ACT	18203847
AGA	25195011
AGC	15906678
AGG	19789051
AGT	18230953
ATA	22627200
ATC	14762499
ATG	20951518
ATT	27537924
CAA	20231224
CAC	15812273
CAG	22948601
CAT	20943923
CCA	19404088
CCC	13097605
CCG	2945551
CCT	19801608
CGA	2296114
CGC	2457207
CGG	2948433
CGT	2886297
CTA	14711548
CTC	18207827
CTG	22999068
CTT	23286597
GAA	23000632
GAC	11002301
GAG	18209835
GAT	14785597
GCA	16280711
GCC	12556047
GCG	2458140
GCT	15916410
GGA	17360501
GGC	12542905
GGG	13107318
GGT	12236404
GTA	12690990
GTC	11018988
GTG	15873137
GTT	15988464
TAA	23408676
TAC	12667625
TAG	14709981
TAT	22630509
TCA	22116790
TCC	17346215
TCG	2293102
TCT	25212259
TGA	22137910
TGC	16304290
TGG	19433373
TGT	22206596
TTA	23421417
TTC	23017775
TTG	20308909
TTT	30336237
