## Supplemental Data S1 for "Identification of novel mutational signatures in Asian oral squamous cell carcinomas associated with bacterial infections": triplet_counts-genome-mm10.tsv

triplet	occurrences
AAA	29063946
AAC	17244990
AAG	25056882
AAT	25104122
ACA	25739838
ACC	13429897
ACG	3162335
ACT	20090859
AGA	27680119
AGC	18105457
AGG	21005865
AGT	20096716
ATA	22055198
ATC	15519951
ATG	22680630
ATT	25099857
CAA	21207595
CAC	18259057
CAG	25541691
CAT	22671221
CCA	20653976
CCC	13085936
CCG	2964656
CCT	21005770
CGA	2626178
CGC	2434606
CGG	2966186
CGT	3168169
CTA	16222927
CTC	20048136
CTG	25569721
CTT	25079312
GAA	23710211
GAC	13057327
GAG	20023732
GAT	15507788
GCA	17603794
GCC	12839958
GCG	2431421
GCT	18104976
GGA	18343701
GGC	12836960
GGG	13066502
GGT	13408403
GTA	13816102
GTC	13058452
GTG	18252249
GTT	17255732
TAA	22455255
TAC	13815020
TAG	16204554
TAT	22028014
TCA	23663297
TCC	18351190
TCG	2625088
TCT	27654487
TGA	23653788
TGC	17613550
TGG	20646972
TGT	25726351
TTA	22453717
TTC	23712767
TTG	21203517
TTT	29046766
