## Supplemental Data S1 for "Identification of novel mutational signatures in Asian oral squamous cell carcinomas associated with bacterial infections": triplet_counts-no-weighting.tsv

triplet	occurrences
AAA	1
AAC	1
AAG	1
AAT	1
ACA	1
ACC	1
ACG	1
ACT	1
AGA	1
AGC	1
AGG	1
AGT	1
ATA	1
ATC	1
ATG	1
ATT	1
CAA	1
CAC	1
CAG	1
CAT	1
CCA	1
CCC	1
CCG	1
CCT	1
CGA	1
CGC	1
CGG	1
CGT	1
CTA	1
CTC	1
CTG	1
CTT	1
GAA	1
GAC	1
GAG	1
GAT	1
GCA	1
GCC	1
GCG	1
GCT	1
GGA	1
GGC	1
GGG	1
GGT	1
GTA	1
GTC	1
GTG	1
GTT	1
TAA	1
TAC	1
TAG	1
TAT	1
TCA	1
TCC	1
TCG	1
TCT	1
TGA	1
TGC	1
TGG	1
TGT	1
TTA	1
TTC	1
TTG	1
TTT	1
