## Supplemental Data S1 for "Identification of novel mutational signatures in Asian oral squamous cell carcinomas associated with bacterial infections": triplet_counts-SureselectV2-hg19.tsv

triplet	occurrences
AAA	971094
AAC	751197
AAG	1199299
AAT	871290
ACA	985780
ACC	860680
ACG	298735
ACT	849160
AGA	1172088
AGC	1078525
AGG	1324126
AGT	849665
ATA	585678
ATC	747820
ATG	975574
ATT	871437
CAA	963649
CAC	957815
CAG	1591426
CAT	977533
CCA	1334897
CCC	881920
CCG	482487
CCT	1334686
CGA	291715
CGC	387135
CGG	480975
CGT	299100
CTA	534752
CTC	1133535
CTG	1595796
CTT	1199586
GAA	1170063
GAC	733871
GAG	1128466
GAT	747776
GCA	1042839
GCC	1095737
GCG	386494
GCT	1075064
GGA	1184593
GGC	1088732
GGG	875195
GGT	857667
GTA	559703
GTC	735180
GTG	955638
GTT	749743
TAA	687993
TAC	559915
TAG	533476
TAT	583912
TCA	1110265
TCC	1192166
TCG	291650
TCT	1176780
TGA	1112273
TGC	1045655
TGG	1329566
TGT	985660
TTA	684839
TTC	1173666
TTG	962678
TTT	968441
